# A single epigenetic repressor controls opposing developmental tempos in human neural and cranial neural crest lineages

**DOI:** 10.64898/2026.10.09.758088

**Authors:** Zeynep Eda Atmaca Duran, Marcella Birtele, Shweta Mendiratta, Ramesh Yelgandula, Claire Stevens, Suhn Rhie, Giorgia Quadrato, Oliver Bell

**Affiliations:** Department of Cancer Biology, Keck School of Medicine, University of Southern California, Los Angeles, CA, 90033, USA; Department of Stem Cell Biology and Regenerative Medicine, Keck School of Medicine, University of Southern California, Los Angeles, CA, 90033, USA; Eli and Edythe Broad CIRM Center for Regenerative Medicine and Stem Cell Research at USC, Keck School of Medicine, University of Southern California, Los Angeles, CA, 90033, USA; Laboratory of Epigenetics, Cell Fate and Disease, Centre for DNA Fingerprinting and Diagnostics, Hyderabad, India

## Abstract

The precise timing of lineage specification is essential for embryonic development, yet the epigenetic mechanisms enforcing human developmental tempo remain poorly understood^1,2^. Heterozygous loss-of-function variants in *ZNF462* cause Weiss-Kruszka syndrome (WKS), a pleiotropic disorder characterized by neurodevelopmental delays and craniofacial dysmorphisms^3–5^. Here, we show that ZNF462 acts as an epigenetic gatekeeper that coordinates human developmental tempo across divergent lineages by repressing cell lineage-specific gene enhancers. In human embryonic stem cells (hESCs), ZNF462 maintains self-renewal by recruiting the G9A/GLP histone methyltransferase complex to silence primate-specific retrotransposon-derived enhancers. Upon neural lineage commitment, ZNF462 redirects to hominoid-specific LTR5_Hs elements and divergent lineage-specific enhancer programs, where its loss produces opposing kinetics. In neural progenitor cells (NPCs), ZNF462 enforces G9A/GLP-dependent repression of ZIC-driven neural enhancers, and loss of this repression traps NPCs in a progenitor state, slowing cortical neurogenesis without impairing terminal neurogenic capacity. In neural crest cells (NCCs), ZNF462 targets repressive chromatin to silence SOX9 family-driven enhancers. Here, ZNF462 haploinsufficiency triggers premature activation of definitive NCC specifiers, accelerating differentiation. These findings establish that a single repressor can simultaneously decelerate and accelerate developmental tempo by gating lineage-specific enhancers, placing Weiss-Kruszka syndrome into the emerging class of human developmental timing disorders.
