## Supplementary material for "A single epigenetic repressor controls opposing developmental tempos in human neural and cranial neural crest lineages": Ext. Data Table 4

### Sheet: motif_enrichments
PeakSet	Width_bp	Background	Method	Analysis_rank	Motif_ID	Motif_Name	Consensus	P_value	Adjusted_P	Target_percent	Background_percent	Fold_enrichment	log2_Fold_enrichment	neglog10_P
hESC_all_IDR	500	genomic_GC	HOMER	1	OCT4-SOX2-TCF-NANOG(POU,Homeobox,HMG)/mES-Oct4-ChIP-Seq(GSE11431)/Homer|||ATTTGCATAACAATG	OCT4-SOX2-TCF-NANOG	ATTTGCATAACAATG	0	0	25.5	4.25	6	2.58496	923.31
hESC_all_IDR	500	genomic_GC	HOMER	2	Oct4(POU,Homeobox)/mES-Oct4-ChIP-Seq(GSE11431)/Homer|||ATTTGCATAW	Oct4	ATTTGCATAW	0	0	29.35	11.31	2.59505	1.37576	408.932
hESC_all_IDR	500	genomic_GC	HOMER	3	Oct6(POU,Homeobox)/NPC-Pou3f1-ChIP-Seq(GSE35496)/Homer|||WATGCAAATGAG	Oct6	WATGCAAATGAG	0	0	26.35	9.96	2.64558	1.40359	371.626
hESC_all_IDR	500	genomic_GC	HOMER	4	Brn1(POU,Homeobox)/NPC-Brn1-ChIP-Seq(GSE35496)/Homer|||TATGCWAATBAV	Brn1	TATGCWAATBAV	0	0	21.56	7.56	2.85185	1.5119	332.626
hESC_all_IDR	500	genomic_GC	HOMER	5	Oct11(POU,Homeobox)/NCIH1048-POU2F3-ChIP-seq(GSE115123)/Homer|||GATTTGCATA	Oct11	GATTTGCATA	1e-252	0	19.38	7.48	2.59091	1.37346	252.89
hESC_all_IDR	500	genomic_GC	HOMER	6	Oct2(POU,Homeobox)/Bcell-Oct2-ChIP-Seq(GSE21512)/Homer|||ATATGCAAAT	Oct2	ATATGCAAAT	1e-207	0	17.72	7.22	2.45429	1.29531	207.419
hESC_all_IDR	500	genomic_GC	HOMER	7	Sox3(HMG)/NPC-Sox3-ChIP-Seq(GSE33059)/Homer|||CCWTTGTY	Sox3	CCWTTGTY	1e-185	0	53.51	37.3	1.43458	0.520633	185.921
hESC_all_IDR	500	genomic_GC	HOMER	8	Sox2(HMG)/mES-Sox2-ChIP-Seq(GSE11431)/Homer|||BCCATTGTTC	Sox2	BCCATTGTTC	1e-164	0	32.47	19.4	1.67371	0.743051	164.511
hESC_all_IDR	500	genomic_GC	HOMER	9	Sox21(HMG)/ESC-SOX21-ChIP-Seq(GSE110505)/Homer|||BCCWTTGTBYKV	Sox21	BCCWTTGTBYKV	1e-160	0	52.63	37.58	1.40048	0.48592	160.472
hESC_all_IDR	500	genomic_GC	HOMER	10	CTCF(Zf)/CD4+-CTCF-ChIP-Seq(Barski_et_al.)/Homer|||AYAGTGCCMYCTRGTGGCCA	CTCF	AYAGTGCCMYCTRGTGGCCA	1e-156	0	7.79	2.16	3.60648	1.85059	156.563
hESC_all_IDR	500	genomic_GC	HOMER	11	BORIS(Zf)/K562-CTCFL-ChIP-Seq(GSE32465)/Homer|||CNNBRGCGCCCCCTGSTGGC	BORIS	CNNBRGCGCCCCCTGSTGGC	1e-151	0	10.14	3.5	2.89714	1.53463	151.091
hESC_all_IDR	500	genomic_GC	HOMER	12	Sox6(HMG)/Myotubes-Sox6-ChIP-Seq(GSE32627)/Homer|||CCATTGTTNY	Sox6	CCATTGTTNY	1e-148	0	48.48	34.19	1.41796	0.503815	149.006
hESC_all_IDR	500	genomic_GC	HOMER	13	Sox10(HMG)/SciaticNerve-Sox3-ChIP-Seq(GSE35132)/Homer|||CCWTTGTYYB	Sox10	CCWTTGTYYB	1e-146	0	47.97	33.85	1.41713	0.502977	146.14
hESC_all_IDR	500	genomic_GC	HOMER	14	Zic3(Zf)/mES-Zic3-ChIP-Seq(GSE37889)/Homer|||GGCCYCCTGCTGDGH	Zic3	GGCCYCCTGCTGDGH	1e-145	0	22.4	12.02	1.86356	0.898062	145.141
hESC_all_IDR	500	genomic_GC	HOMER	15	Unknown-ESC-element(?)/mES-Nanog-ChIP-Seq(GSE11724)/Homer|||CACAGCAGGGGG	Unknown-ESC-element	CACAGCAGGGGG	1e-140	0	22.69	12.38	1.83279	0.874045	140.711
hESC_all_IDR	500	genomic_GC	HOMER	16	Zic(Zf)/Cerebellum-ZIC1.2-ChIP-Seq(GSE60731)/Homer|||CCTGCTGAGH	Zic	CCTGCTGAGH	1e-120	0	27.03	16.5	1.63818	0.712095	120.994
hESC_all_IDR	500	genomic_GC	HOMER	17	ZNF462_UN0616.1|||VNCAGCAGGNR	ZNF462_UN0616.1	VNCAGCAGGNR	1e-117	0	64.32	51.36	1.25234	0.324622	117.954
hESC_all_IDR	500	genomic_GC	HOMER	18	Zic2(Zf)/ESC-Zic2-ChIP-Seq(SRP197560)/Homer|||CHCAGCRGGRGG	Zic2	CHCAGCRGGRGG	1e-114	0	17.95	9.57	1.87565	0.907393	114.567
hESC_all_IDR	500	genomic_GC	HOMER	19	Sox17(HMG)/Endoderm-Sox17-ChIP-Seq(GSE61475)/Homer|||CCATTGTTYB	Sox17	CCATTGTTYB	1e-112	0	25.6	15.66	1.63474	0.70906	112.656
hESC_all_IDR	500	genomic_GC	HOMER	20	Sox4(HMG)/proB-Sox4-ChIP-Seq(GSE50066)/Homer|||YCTTTGTTCC	Sox4	YCTTTGTTCC	1e-93	0	27.83	18.35	1.51662	0.600861	93.1127
hESC_all_IDR	500	ATAC_GC_signal	HOMER	1	OCT4-SOX2-TCF-NANOG(POU,Homeobox,HMG)/mES-Oct4-ChIP-Seq(GSE11431)/Homer|||ATTTGCATAACAATG	OCT4-SOX2-TCF-NANOG	ATTTGCATAACAATG	1e-178	0	25.49	13.4	1.90224	0.927698	178.712
hESC_all_IDR	500	ATAC_GC_signal	HOMER	2	Brn1(POU,Homeobox)/NPC-Brn1-ChIP-Seq(GSE35496)/Homer|||TATGCWAATBAV	Brn1	TATGCWAATBAV	1e-100	0	21.56	12.84	1.67913	0.747712	100.93
hESC_all_IDR	500	ATAC_GC_signal	HOMER	3	Oct6(POU,Homeobox)/NPC-Pou3f1-ChIP-Seq(GSE35496)/Homer|||WATGCAAATGAG	Oct6	WATGCAAATGAG	1e-100	0	26.34	16.77	1.57066	0.651373	100.452
hESC_all_IDR	500	ATAC_GC_signal	HOMER	4	Oct4(POU,Homeobox)/mES-Oct4-ChIP-Seq(GSE11431)/Homer|||ATTTGCATAW	Oct4	ATTTGCATAW	1e-95	0	29.34	19.52	1.50307	0.587916	95.5882
hESC_all_IDR	500	ATAC_GC_signal	HOMER	5	Oct11(POU,Homeobox)/NCIH1048-POU2F3-ChIP-seq(GSE115123)/Homer|||GATTTGCATA	Oct11	GATTTGCATA	1e-64	0	19.37	12.57	1.54097	0.623839	64.6664
hESC_all_IDR	500	ATAC_GC_signal	HOMER	6	Oct2(POU,Homeobox)/Bcell-Oct2-ChIP-Seq(GSE21512)/Homer|||ATATGCAAAT	Oct2	ATATGCAAAT	1e-49	0	17.71	11.94	1.48325	0.568761	49.5096
hESC_all_IDR	500	ATAC_GC_signal	HOMER	7	Sox3(HMG)/NPC-Sox3-ChIP-Seq(GSE33059)/Homer|||CCWTTGTY	Sox3	CCWTTGTY	1e-35	0	53.51	46.5	1.15075	0.202578	35.0606
hESC_all_IDR	500	ATAC_GC_signal	HOMER	8	Sox6(HMG)/Myotubes-Sox6-ChIP-Seq(GSE32627)/Homer|||CCATTGTTNY	Sox6	CCATTGTTNY	1e-33	0	48.49	41.71	1.16255	0.217294	33.3104
hESC_all_IDR	500	ATAC_GC_signal	HOMER	9	Sox21(HMG)/ESC-SOX21-ChIP-Seq(GSE110505)/Homer|||BCCWTTGTBYKV	Sox21	BCCWTTGTBYKV	1e-33	0	52.63	45.81	1.14888	0.200223	33.1627
hESC_all_IDR	500	ATAC_GC_signal	HOMER	10	Sox2(HMG)/mES-Sox2-ChIP-Seq(GSE11431)/Homer|||BCCATTGTTC	Sox2	BCCATTGTTC	1e-29	0	32.47	26.68	1.21702	0.283349	29.6145
hESC_all_IDR	500	ATAC_GC_signal	HOMER	11	Sox10(HMG)/SciaticNerve-Sox3-ChIP-Seq(GSE35132)/Homer|||CCWTTGTYYB	Sox10	CCWTTGTYYB	1e-24	0	47.98	42.2	1.13697	0.18519	24.4551
hESC_all_IDR	500	ATAC_GC_signal	HOMER	12	Sox15(HMG)/CPA-Sox15-ChIP-Seq(GSE62909)/Homer|||RAACAATGGN	Sox15	RAACAATGGN	1e-20	0	35.42	30.45	1.16322	0.218122	20.6854
hESC_all_IDR	500	ATAC_GC_signal	HOMER	13	Sox17(HMG)/Endoderm-Sox17-ChIP-Seq(GSE61475)/Homer|||CCATTGTTYB	Sox17	CCATTGTTYB	1e-19	0	25.6	21.28	1.20301	0.266646	19.5389
hESC_all_IDR	500	ATAC_GC_signal	HOMER	14	SOX1(HMG)/NPC-SOX1-ChIP-Seq(GSE138215)/Homer|||CCATTGTTCB	SOX1	CCATTGTTCB	1e-15	0	57.52	52.91	1.08713	0.120523	15.8735
hESC_all_IDR	500	ATAC_GC_signal	HOMER	15	EBF1(EBF)/Near-E2A-ChIP-Seq(GSE21512)/Homer|||GTCCCCWGGGGA	EBF1	GTCCCCWGGGGA	1e-15	0	30.28	26.27	1.15265	0.204949	15.0092
hESC_all_IDR	500	ATAC_GC_signal	HOMER	16	Sox4(HMG)/proB-Sox4-ChIP-Seq(GSE50066)/Homer|||YCTTTGTTCC	Sox4	YCTTTGTTCC	1e-14	0	27.83	24.08	1.15573	0.208806	14.019
hESC_all_IDR	500	ATAC_GC_signal	HOMER	17	Sox7(HMG)/ESC-Sox7-ChIP-Seq(GSE133899)/Homer|||VVRRAACAATGG	Sox7	VVRRAACAATGG	1e-11	0	11.48	9.11	1.26015	0.3336	11.9301
hESC_all_IDR	500	ATAC_GC_signal	HOMER	18	Gata4(Zf)/Heart-Gata4-ChIP-Seq(GSE35151)/Homer|||NBWGATAAGR	Gata4	NBWGATAAGR	1e-09	0	26.93	23.93	1.12537	0.170394	9.3547
hESC_all_IDR	500	ATAC_GC_signal	HOMER	19	Sox9(HMG)/Limb-SOX9-ChIP-Seq(GSE73225)/Homer|||AGGVNCCTTTGT	Sox9	AGGVNCCTTTGT	1e-08	0	26.3	23.4	1.12393	0.168554	8.99424
hESC_all_IDR	500	ATAC_GC_signal	HOMER	20	Lhx2(Homeobox)/HFSC-Lhx2-ChIP-Seq(GSE48068)/Homer|||TAATTAGN	Lhx2	TAATTAGN	1e-08	0	32.44	29.33	1.10603	0.145397	8.98121
NCC_only	250	genomic_GC	HOMER	1	Ronin(THAP)/ES-Thap11-ChIP-Seq(GSE51522)/Homer|||RACTACAACTCCCAGVAKGC	Ronin	RACTACAACTCCCAGVAKGC	1e-21	0	0.39	0.03	13	3.70044	21.0155
NCC_only	250	genomic_GC	HOMER	2	CTCF(Zf)/CD4+-CTCF-ChIP-Seq(Barski_et_al.)/Homer|||AYAGTGCCMYCTRGTGGCCA	CTCF	AYAGTGCCMYCTRGTGGCCA	1e-20	0	1.81	0.62	2.91935	1.54565	20.3945
NCC_only	250	genomic_GC	HOMER	3	Sox9(HMG)/Limb-SOX9-ChIP-Seq(GSE73225)/Homer|||AGGVNCCTTTGT	Sox9	AGGVNCCTTTGT	1e-16	0	13.04	9.62	1.35551	0.438835	16.4728
NCC_only	250	genomic_GC	HOMER	4	Sox3(HMG)/NPC-Sox3-ChIP-Seq(GSE33059)/Homer|||CCWTTGTY	Sox3	CCWTTGTY	1e-15	0	28.72	23.96	1.19866	0.261428	15.9907
NCC_only	250	genomic_GC	HOMER	5	Sox21(HMG)/ESC-SOX21-ChIP-Seq(GSE110505)/Homer|||BCCWTTGTBYKV	Sox21	BCCWTTGTBYKV	1e-15	0	27.67	23.09	1.19835	0.261054	15.3132
NCC_only	250	genomic_GC	HOMER	6	Bcl6(Zf)/Liver-Bcl6-ChIP-Seq(GSE31578)/Homer|||NNNCTTTCCAGGAAA	Bcl6	NNNCTTTCCAGGAAA	1e-13	0	18.3	14.73	1.24236	0.313086	13.0809
NCC_only	250	genomic_GC	HOMER	7	AP-2gamma(AP2)/MCF7-TFAP2C-ChIP-Seq(GSE21234)/Homer|||SCCTSAGGSCAW	AP-2gamma	SCCTSAGGSCAW	1e-11	0	10.42	7.82	1.33248	0.414115	11.7998
NCC_only	250	genomic_GC	HOMER	8	Sox6(HMG)/Myotubes-Sox6-ChIP-Seq(GSE32627)/Homer|||CCATTGTTNY	Sox6	CCATTGTTNY	1e-11	0	26.15	22.24	1.17581	0.233654	11.7129
NCC_only	250	genomic_GC	HOMER	9	TATA-Box(TBP)/Promoter/Homer|||GSCTWTAAAAGG	TATA-Box	GSCTWTAAAAGG	1e-11	0	22.74	19.04	1.19433	0.256199	11.6825
NCC_only	250	genomic_GC	HOMER	10	Sox2(HMG)/mES-Sox2-ChIP-Seq(GSE11431)/Homer|||BCCATTGTTC	Sox2	BCCATTGTTC	1e-11	0	14.55	11.52	1.26302	0.336878	11.6087
NCC_only	250	genomic_GC	HOMER	11	SCL(bHLH)/HPC7-Scl-ChIP-Seq(GSE13511)/Homer|||AVCAGCTG	SCL	AVCAGCTG	1e-10	0	46.02	41.62	1.10572	0.144984	10.992
NCC_only	250	genomic_GC	HOMER	12	Sox10(HMG)/SciaticNerve-Sox3-ChIP-Seq(GSE35132)/Homer|||CCWTTGTYYB	Sox10	CCWTTGTYYB	1e-10	0	24.67	21.1	1.16919	0.225515	10.3362
NCC_only	250	genomic_GC	HOMER	13	PGR(NR)/EndoStromal-PGR-ChIP-Seq(GSE69539)/Homer|||AAGAACATWHTGTTC	PGR	AAGAACATWHTGTTC	1e-10	0	3.43	2.1	1.63333	0.707819	10.2189
NCC_only	250	genomic_GC	HOMER	14	AMYB(HTH)/Testes-AMYB-ChIP-Seq(GSE44588)/Homer|||TGGCAGTTGG	AMYB	TGGCAGTTGG	1e-09	0	19.22	16.14	1.19083	0.251968	9.45893
NCC_only	250	genomic_GC	HOMER	15	BMYB(HTH)/Hela-BMYB-ChIP-Seq(GSE27030)/Homer|||NHAACBGYYV	BMYB	NHAACBGYYV	1e-09	0	19.8	16.7	1.18563	0.245652	9.38076
NCC_only	250	genomic_GC	HOMER	16	TCFL2(HMG)/K562-TCF7L2-ChIP-Seq(GSE29196)/Homer|||ACWTCAAAGG	TCFL2	ACWTCAAAGG	1e-09	0	1.51	0.73	2.06849	1.04858	9.27653
NCC_only	250	genomic_GC	HOMER	17	BORIS(Zf)/K562-CTCFL-ChIP-Seq(GSE32465)/Homer|||CNNBRGCGCCCCCTGSTGGC	BORIS	CNNBRGCGCCCCCTGSTGGC	1e-09	0	1.9	1	1.9	0.925999	9.09847
NCC_only	250	genomic_GC	HOMER	18	Six2(Homeobox)/NephronProgenitor-Six2-ChIP-Seq(GSE39837)/Homer|||GWAAYHTGAKMC	Six2	GWAAYHTGAKMC	1e-08	0	15.38	12.67	1.21389	0.279639	8.92041
NCC_only	250	genomic_GC	HOMER	19	Rbpj1(?)/Panc1-Rbpj1-ChIP-Seq(GSE47459)/Homer|||HTTTCCCASG	Rbpj1	HTTTCCCASG	1e-08	0	16.81	14.01	1.19986	0.262863	8.81618
NCC_only	250	genomic_GC	HOMER	20	Maz(Zf)/HepG2-Maz-ChIP-Seq(GSE31477)/Homer|||GGGGGGGG	Maz	GGGGGGGG	1e-08	0	10.45	8.31	1.25752	0.330583	8.14736
NCC_only	250	ATAC_GC_signal	HOMER	1	Pit1(Homeobox)/GCrat-Pit1-ChIP-Seq(GSE58009)/Homer|||ATGMATATDC	Pit1	ATGMATATDC	1e-56	0	22.31	14.35	1.5547	0.63664	56.4149
NCC_only	250	ATAC_GC_signal	HOMER	2	Hnf1(Homeobox)/Liver-Foxa2-Chip-Seq(GSE25694)/Homer|||GGTTAAWCATTAA	Hnf1	GGTTAAWCATTAA	1e-29	0	3.2	1.19	2.68908	1.42711	29.975
NCC_only	250	ATAC_GC_signal	HOMER	3	Pit1+1bp(Homeobox)/GCrat-Pit1-ChIP-Seq(GSE58009)/Homer|||ATGCATAATTCA	Pit1+1bp	ATGCATAATTCA	1e-28	0	8.91	5.24	1.70038	0.765859	28.8806
NCC_only	250	ATAC_GC_signal	HOMER	4	CUX1(Homeobox)/K562-CUX1-ChIP-Seq(GSE92882)/Homer|||TATCGATNAN	CUX1	TATCGATNAN	1e-27	0	13.98	9.39	1.48882	0.574167	27.8079
NCC_only	250	ATAC_GC_signal	HOMER	5	Brn2(POU,Homeobox)/NPC-Brn2-ChIP-Seq(GSE35496)/Homer|||ATGAATATTC	Brn2	ATGAATATTC	1e-27	0	2.43	0.8	3.0375	1.60288	27.582
NCC_only	250	ATAC_GC_signal	HOMER	6	OCT:OCT-short(POU,Homeobox)/NPC-OCT6-ChIP-Seq(GSE43916)/Homer|||ATGCATWATGCATRW	OCT:OCT-short	ATGCATWATGCATRW	1e-24	0	15.49	10.91	1.4198	0.505686	24.8807
NCC_only	250	ATAC_GC_signal	HOMER	7	POU4F3(POU,Homeobox)/MEF-Pou4f3-ChIP-Seq(GSE150279)/Homer|||TRAATAATTTAT	POU4F3	TRAATAATTTAT	1e-24	0	4.7	2.32	2.02586	1.01854	24.7982
NCC_only	250	ATAC_GC_signal	HOMER	8	Hnf6b(Homeobox)/LNCaP-Hnf6b-ChIP-Seq(GSE106305)/Homer|||TATTGAYY	Hnf6b	TATTGAYY	1e-24	0	17.45	12.66	1.37836	0.46295	24.2684
NCC_only	250	ATAC_GC_signal	HOMER	9	OCT:OCT(POU,Homeobox)/NPC-OCT6-ChIP-Seq(GSE43916)/Homer|||YATGCATATRCATRT	OCT:OCT	YATGCATATRCATRT	1e-22	0	3.36	1.5	2.24	1.1635	22.4313
NCC_only	250	ATAC_GC_signal	HOMER	10	Hoxc6(Homeobox)/EB-Hoxc6.iFlag-ChIP-Seq(GSE142377)/Homer|||CMATYAATCW	Hoxc6	CMATYAATCW	1e-20	0	50.36	44.07	1.14273	0.192481	20.5856
NCC_only	250	ATAC_GC_signal	HOMER	11	Phox2b(Homeobox)/CLBGA-PHOX2B-ChIP-Seq(GSE90683)/Homer|||TTAATTNAATTA	Phox2b	TTAATTNAATTA	1e-19	0	4.89	2.68	1.82463	0.867601	19.9645
NCC_only	250	ATAC_GC_signal	HOMER	12	ZEB2(Zf)/SNU398-ZEB2-ChIP-Seq(GSE103048)/Homer|||GNMCAGGTGTGC	ZEB2	GNMCAGGTGTGC	1e-17	0	5.7	3.38	1.68639	0.753939	17.8799
NCC_only	250	ATAC_GC_signal	HOMER	13	ZEB1(Zf)/PDAC-ZEB1-ChIP-Seq(GSE64557)/Homer|||VCAGGTRDRY	ZEB1	VCAGGTRDRY	1e-16	0	12.18	8.8	1.38409	0.468939	16.9766
NCC_only	250	ATAC_GC_signal	HOMER	14	Pitx1(Homeobox)/Chicken-Pitx1-ChIP-Seq(GSE38910)/Homer|||TAATCCCN	Pitx1	TAATCCCN	1e-14	0	62.85	57.7	1.08925	0.123341	14.4967
NCC_only	250	ATAC_GC_signal	HOMER	15	Phox2a(Homeobox)/Neuron-Phox2a-ChIP-Seq(GSE31456)/Homer|||YTAATYNRATTA	Phox2a	YTAATYNRATTA	1e-14	0	8.65	6.04	1.43212	0.518152	14.1189
NCC_only	250	ATAC_GC_signal	HOMER	16	CHR(?)/Hela-CellCycle-Expression/Homer|||SRGTTTCAAA	CHR	SRGTTTCAAA	1e-13	0	11.78	8.83	1.33409	0.415854	13.2677
NCC_only	250	ATAC_GC_signal	HOMER	17	HNF6(Homeobox)/Liver-Hnf6-ChIP-Seq(ERP000394)/Homer|||NTATYGATCH	HNF6	NTATYGATCH	1e-12	0	10.17	7.46	1.36327	0.447072	12.7987
NCC_only	250	ATAC_GC_signal	HOMER	18	E2A(bHLH),near_PU.1/Bcell-PU.1-ChIP-Seq(GSE21512)/Homer|||NVCACCTGBN	E2A	NVCACCTGBN	1e-12	0	9.12	6.59	1.38392	0.468755	12.5555
NCC_only	250	ATAC_GC_signal	HOMER	19	PGR(NR)/EndoStromal-PGR-ChIP-Seq(GSE69539)/Homer|||AAGAACATWHTGTTC	PGR	AAGAACATWHTGTTC	1e-10	0	3.42	2.08	1.64423	0.717413	10.3883
NCC_only	250	ATAC_GC_signal	HOMER	20	Prop1(Homeobox)/GHFT1-PROP1.biotin-ChIP-Seq(GSE77302)/Homer|||NTAATBNAATTA	Prop1	NTAATBNAATTA	1e-09	0	14.79	11.97	1.23559	0.305199	9.73254
NPC_only	250	genomic_GC	HOMER	1	TEAD1(TEAD)/HepG2-TEAD1-ChIP-Seq(Encode)/Homer|||CYRCATTCCA	TEAD1	CYRCATTCCA	1e-19	0	18.39	13.04	1.41028	0.495978	19.4477
NPC_only	250	genomic_GC	HOMER	2	Zic3(Zf)/mES-Zic3-ChIP-Seq(GSE37889)/Homer|||GGCCYCCTGCTGDGH	Zic3	GGCCYCCTGCTGDGH	1e-19	0	8.22	4.72	1.74153	0.800352	19.2132
NPC_only	250	genomic_GC	HOMER	3	TEAD4(TEA)/Tropoblast-Tead4-ChIP-Seq(GSE37350)/Homer|||CCWGGAATGY	TEAD4	CCWGGAATGY	1e-16	0	15.5	10.89	1.42332	0.509264	16.8419
NPC_only	250	genomic_GC	HOMER	4	TEAD3(TEA)/HepG2-TEAD3-ChIP-Seq(Encode)/Homer|||TRCATTCCAG	TEAD3	TRCATTCCAG	1e-16	0	19.99	14.82	1.34885	0.431733	16.7464
NPC_only	250	genomic_GC	HOMER	5	Zic2(Zf)/ESC-Zic2-ChIP-Seq(SRP197560)/Homer|||CHCAGCRGGRGG	Zic2	CHCAGCRGGRGG	1e-16	0	6.45	3.62	1.78177	0.833309	16.0776
NPC_only	250	genomic_GC	HOMER	6	Zic(Zf)/Cerebellum-ZIC1.2-ChIP-Seq(GSE60731)/Homer|||CCTGCTGAGH	Zic	CCTGCTGAGH	1e-15	0	11.64	7.76	1.5	0.584963	15.9951
NPC_only	250	genomic_GC	HOMER	7	Fra2(bZIP)/Striatum-Fra2-ChIP-Seq(GSE43429)/Homer|||GGATGACTCATC	Fra2	GGATGACTCATC	1e-14	0	8.22	5.14	1.59922	0.67737	14.4967
NPC_only	250	genomic_GC	HOMER	8	Fosl2(bZIP)/3T3L1-Fosl2-ChIP-Seq(GSE56872)/Homer|||NATGASTCABNN	Fosl2	NATGASTCABNN	1e-13	0	5.38	2.98	1.80537	0.852294	13.9539
NPC_only	250	genomic_GC	HOMER	9	Unknown-ESC-element(?)/mES-Nanog-ChIP-Seq(GSE11724)/Homer|||CACAGCAGGGGG	Unknown-ESC-element	CACAGCAGGGGG	1e-13	0	8.91	5.81	1.53356	0.616887	13.4023
NPC_only	250	genomic_GC	HOMER	10	NFATC2(RHD)/Islets-NFATC2-ChIP-Seq(GSE158496)/Homer|||WTTTTCCATTGS	NFATC2	WTTTTCCATTGS	1e-13	0	31.3	25.76	1.21506	0.28103	13.3589
NPC_only	250	genomic_GC	HOMER	11	Isl1(Homeobox)/Neuron-Isl1-ChIP-Seq(GSE31456)/Homer|||CTAATKGV	Isl1	CTAATKGV	1e-12	0	31.61	26.15	1.2088	0.27357	12.8812
NPC_only	250	genomic_GC	HOMER	12	TEAD(TEA)/Fibroblast-PU.1-ChIP-Seq(Unpublished)/Homer|||YCWGGAATGY	TEAD	YCWGGAATGY	1e-12	0	13.54	9.8	1.38163	0.466374	12.5424
NPC_only	250	genomic_GC	HOMER	13	RFX(HTH)/K562-RFX3-ChIP-Seq(SRA012198)/Homer|||CGGTTGCCATGGCAAC	RFX	CGGTTGCCATGGCAAC	1e-12	0	0.85	0.19	4.47368	2.16146	12.2514
NPC_only	250	genomic_GC	HOMER	14	Fos(bZIP)/TSC-Fos-ChIP-Seq(GSE110950)/Homer|||NDATGASTCAYN	Fos	NDATGASTCAYN	1e-12	0	9.74	6.62	1.4713	0.557091	12.0821
NPC_only	250	genomic_GC	HOMER	15	Elf4(ETS)/BMDM-Elf4-ChIP-Seq(GSE88699)/Homer|||ACTTCCKGKT	Elf4	ACTTCCKGKT	1e-11	0	13.18	9.59	1.37435	0.458748	11.9518
NPC_only	250	genomic_GC	HOMER	16	JunB(bZIP)/DendriticCells-Junb-ChIP-Seq(GSE36099)/Homer|||RATGASTCAT	JunB	RATGASTCAT	1e-11	0	9.07	6.14	1.4772	0.562864	11.6825
NPC_only	250	genomic_GC	HOMER	17	ZNF462_UN0616.1|||VNCAGCAGGNR	ZNF462_UN0616.1	VNCAGCAGGNR	1e-11	0	31.61	26.43	1.19599	0.258205	11.6608
NPC_only	250	genomic_GC	HOMER	18	ETV1(ETS)/GIST48-ETV1-ChIP-Seq(GSE22441)/Homer|||AACCGGAAGT	ETV1	AACCGGAAGT	1e-11	0	16.41	12.53	1.30966	0.389189	11.2439
NPC_only	250	genomic_GC	HOMER	19	LEF1(HMG)/H1-LEF1-ChIP-Seq(GSE64758)/Homer|||CCTTTGATST	LEF1	CCTTTGATST	1e-11	0	11.64	8.35	1.39401	0.479243	11.2265
NPC_only	250	genomic_GC	HOMER	20	GABPA(ETS)/Jurkat-GABPa-ChIP-Seq(GSE17954)/Homer|||RACCGGAAGT	GABPA	RACCGGAAGT	1e-10	0	10.26	7.24	1.41713	0.502969	10.7748
NPC_only	250	ATAC_GC_signal	HOMER	1	TRPS1(Zf)/MCF7-TRPS1-ChIP-Seq(GSE107013)/Homer|||AGATAAGANN	TRPS1	AGATAAGANN	1e-185	0	34.37	14.9	2.30671	1.20584	185.704
NPC_only	250	ATAC_GC_signal	HOMER	2	GATA3(Zf)/iTreg-Gata3-ChIP-Seq(GSE20898)/Homer|||AGATAASR	GATA3	AGATAASR	1e-173	0	25.43	9.36	2.71688	1.44195	173.153
NPC_only	250	ATAC_GC_signal	HOMER	3	Gata1(Zf)/K562-GATA1-ChIP-Seq(GSE18829)/Homer|||SAGATAAGRV	Gata1	SAGATAAGRV	1e-167	0	9.49	1.41	6.7305	2.75071	167.464
NPC_only	250	ATAC_GC_signal	HOMER	4	Gata6(Zf)/HUG1N-GATA6-ChIP-Seq(GSE51936)/Homer|||YCTTATCTBN	Gata6	YCTTATCTBN	1e-165	0	15.42	3.9	3.95385	1.98326	165.727
NPC_only	250	ATAC_GC_signal	HOMER	5	Gata4(Zf)/Heart-Gata4-ChIP-Seq(GSE35151)/Homer|||NBWGATAAGR	Gata4	NBWGATAAGR	1e-151	0	17.41	5.26	3.30989	1.72678	151.916
NPC_only	250	ATAC_GC_signal	HOMER	6	Gata2(Zf)/K562-GATA2-ChIP-Seq(GSE18829)/Homer|||BBCTTATCTS	Gata2	BBCTTATCTS	1e-147	0	10.48	2.02	5.18812	2.37521	147.921
NPC_only	250	ATAC_GC_signal	HOMER	7	ZEB1(Zf)/PDAC-ZEB1-ChIP-Seq(GSE64557)/Homer|||VCAGGTRDRY	ZEB1	VCAGGTRDRY	1e-103	0	16.88	6.43	2.62519	1.39242	103.84
NPC_only	250	ATAC_GC_signal	HOMER	8	LEF1(HMG)/H1-LEF1-ChIP-Seq(GSE64758)/Homer|||CCTTTGATST	LEF1	CCTTTGATST	1e-77	0	11.64	4.16	2.79808	1.48444	77.7387
NPC_only	250	ATAC_GC_signal	HOMER	9	ZEB2(Zf)/SNU398-ZEB2-ChIP-Seq(GSE103048)/Homer|||GNMCAGGTGTGC	ZEB2	GNMCAGGTGTGC	1e-76	0	8.58	2.51	3.41833	1.77329	76.0884
NPC_only	250	ATAC_GC_signal	HOMER	10	Tgif1(Homeobox)/mES-Tgif1-ChIP-Seq(GSE55404)/Homer|||YTGWCADY	Tgif1	YTGWCADY	1e-61	0	41.32	28.43	1.45339	0.539426	61.5395
NPC_only	250	ATAC_GC_signal	HOMER	11	E2A(bHLH),near_PU.1/Bcell-PU.1-ChIP-Seq(GSE21512)/Homer|||NVCACCTGBN	E2A	NVCACCTGBN	1e-59	0	13.63	6.19	2.20194	1.13877	59.064
NPC_only	250	ATAC_GC_signal	HOMER	12	Tbx5(T-box)/HL1-Tbx5.biotin-ChIP-Seq(GSE21529)/Homer|||AGGTGTCA	Tbx5	AGGTGTCA	1e-50	0	40.17	28.51	1.40898	0.49465	50.6387
NPC_only	250	ATAC_GC_signal	HOMER	13	Tcf3(HMG)/mES-Tcf3-ChIP-Seq(GSE11724)/Homer|||ASWTCAAAGG	Tcf3	ASWTCAAAGG	1e-47	0	4.52	1.15	3.93043	1.97469	47.4684
NPC_only	250	ATAC_GC_signal	HOMER	14	Tbx6(T-box)/ESC-Tbx6-ChIP-Seq(GSE93524)/Homer|||DAGGTGTBAA	Tbx6	DAGGTGTBAA	1e-43	0	14.84	7.92	1.87374	0.905919	43.6032
NPC_only	250	ATAC_GC_signal	HOMER	15	Tbet(T-box)/CD8-Tbet-ChIP-Seq(GSE33802)/Homer|||AGGTGTGAAM	Tbet	AGGTGTGAAM	1e-40	0	15.94	9.01	1.76915	0.823053	40.2113
NPC_only	250	ATAC_GC_signal	HOMER	16	Snail1(Zf)/LS174T-SNAIL1.HA-ChIP-Seq(GSE127183)/Homer|||TRCACCTGCY	Snail1	TRCACCTGCY	1e-38	0	7.64	3.16	2.41772	1.27365	38.7999
NPC_only	250	ATAC_GC_signal	HOMER	17	Tcf7(HMG)/GM12878-TCF7-ChIP-Seq(Encode)/Homer|||CTTTGATGTGSB	Tcf7	CTTTGATGTGSB	1e-36	0	5.41	1.91	2.83246	1.50206	36.1637
NPC_only	250	ATAC_GC_signal	HOMER	18	GSC(Homeobox)/FrogEmbryos-GSC-ChIP-Seq(DRA000576)/Homer|||RGGATTAR	GSC	RGGATTAR	1e-34	0	23.01	15.24	1.50984	0.594398	34.1746
NPC_only	250	ATAC_GC_signal	HOMER	19	Eomes(T-box)/H9-Eomes-ChIP-Seq(GSE26097)/Homer|||ATTAACACCT	Eomes	ATTAACACCT	1e-33	0	31.56	22.8	1.38421	0.469063	33.1584
NPC_only	250	ATAC_GC_signal	HOMER	20	Meis1(Homeobox)/MastCells-Meis1-ChIP-Seq(GSE48085)/Homer|||VGCTGWCAVB	Meis1	VGCTGWCAVB	1e-30	0	19.61	12.75	1.53804	0.621092	30.6959
Shared	250	genomic_GC	HOMER	1	Oct4(POU,Homeobox)/mES-Oct4-ChIP-Seq(GSE11431)/Homer|||ATTTGCATAW	2026-10-04	ATTTGCATAW	1e-15	0	8.7	3.23	2.6935	1.42948	15.8387
Shared	250	genomic_GC	HOMER	2	Oct6(POU,Homeobox)/NPC-Pou3f1-ChIP-Seq(GSE35496)/Homer|||WATGCAAATGAG	2026-10-06	WATGCAAATGAG	1e-11	0	7.06	2.75	2.56727	1.36024	11.8606
Shared	250	genomic_GC	HOMER	3	EBF2(EBF)/BrownAdipose-EBF2-ChIP-Seq(GSE97114)/Homer|||NABTCCCWDGGGAVH	EBF2	NABTCCCWDGGGAVH	1e-11	0	17.91	10.55	1.69763	0.763522	11.8041
Shared	250	genomic_GC	HOMER	4	OCT4-SOX2-TCF-NANOG(POU,Homeobox,HMG)/mES-Oct4-ChIP-Seq(GSE11431)/Homer|||ATTTGCATAACAATG	OCT4-SOX2-TCF-NANOG	ATTTGCATAACAATG	1e-11	0	3.68	0.99	3.71717	1.89421	11.461
Shared	250	genomic_GC	HOMER	5	Oct11(POU,Homeobox)/NCIH1048-POU2F3-ChIP-seq(GSE115123)/Homer|||GATTTGCATA	2026-10-11	GATTTGCATA	1e-11	0	5.63	1.95	2.88718	1.52966	11.4306
Shared	250	genomic_GC	HOMER	6	Rbpj1(?)/Panc1-Rbpj1-ChIP-Seq(GSE47459)/Homer|||HTTTCCCASG	Rbpj1	HTTTCCCASG	1e-10	0	24.56	16.59	1.48041	0.565997	10.0583
Shared	250	genomic_GC	HOMER	7	Oct2(POU,Homeobox)/Bcell-Oct2-ChIP-Seq(GSE21512)/Homer|||ATATGCAAAT	2026-10-02	ATATGCAAAT	1e-09	0	5.73	2.32	2.46983	1.30441	9.31562
Shared	250	genomic_GC	HOMER	8	Brn1(POU,Homeobox)/NPC-Brn1-ChIP-Seq(GSE35496)/Homer|||TATGCWAATBAV	Brn1	TATGCWAATBAV	1e-08	0	5.63	2.25	2.50222	1.32321	8.89001
Shared	250	genomic_GC	HOMER	9	YY1(Zf)/Promoter/Homer|||CAAGATGGCGGC	YY1	CAAGATGGCGGC	1e-08	0	1.64	0.29	5.65517	2.49957	8.79012
Shared	250	genomic_GC	HOMER	10	CTCF(Zf)/CD4+-CTCF-ChIP-Seq(Barski_et_al.)/Homer|||AYAGTGCCMYCTRGTGGCCA	CTCF	AYAGTGCCMYCTRGTGGCCA	1e-08	0	2.46	0.65	3.78462	1.92015	8.39491
Shared	250	genomic_GC	HOMER	11	ZBTB38(Zf)/Hela-ZBTB38-ChIP-seq(GSE108618)/Homer|||NNWTATCGATAW	ZBTB38	NNWTATCGATAW	1e-07	0	13.72	8.34	1.64508	0.718161	7.97365
Shared	250	genomic_GC	HOMER	12	BORIS(Zf)/K562-CTCFL-ChIP-Seq(GSE32465)/Homer|||CNNBRGCGCCCCCTGSTGGC	BORIS	CNNBRGCGCCCCCTGSTGGC	1e-07	0	4.3	1.57	2.73885	1.45357	7.95193
Shared	250	genomic_GC	HOMER	13	Nur77(NR)/K562-NR4A1-ChIP-Seq(GSE31363)/Homer|||TGACCTTTNCNT	Nur77	TGACCTTTNCNT	1e-07	0	2.05	0.55	3.72727	1.89812	7.39169
Shared	250	genomic_GC	HOMER	14	Sox3(HMG)/NPC-Sox3-ChIP-Seq(GSE33059)/Homer|||CCWTTGTY	Sox3	CCWTTGTY	1e-07	0	24.16	17.47	1.38294	0.467741	7.2006
Shared	250	genomic_GC	HOMER	15	NRF1(NRF)/MCF7-NRF1-ChIP-Seq(Unpublished)/Homer|||CTGCGCATGCGC	NRF1	CTGCGCATGCGC	1e-06	0	2.46	0.77	3.19481	1.67573	6.94003
Shared	250	genomic_GC	HOMER	16	EBF(EBF)/proBcell-EBF-ChIP-Seq(GSE21978)/Homer|||DGTCCCYRGGGA	EBF	DGTCCCYRGGGA	1e-06	0	4.4	1.91	2.30366	1.20393	6.13224
Shared	250	genomic_GC	HOMER	17	EBF1(EBF)/Near-E2A-ChIP-Seq(GSE21512)/Homer|||GTCCCCWGGGGA	EBF1	GTCCCCWGGGGA	1e-06	0	20.06	14.43	1.39016	0.47525	6.08012
Shared	250	genomic_GC	HOMER	18	Sox4(HMG)/proB-Sox4-ChIP-Seq(GSE50066)/Homer|||YCTTTGTTCC	Sox4	YCTTTGTTCC	1e-05	0	11.67	7.49	1.55808	0.639767	5.82823
Shared	250	genomic_GC	HOMER	19	E2F(E2F)/Hela-CellCycle-Expression/Homer|||TTSGCGCGAAAA	E2F	TTSGCGCGAAAA	1e-05	0.0001	0.92	0.14	6.57143	2.71621	5.6328
Shared	250	genomic_GC	HOMER	20	Sox17(HMG)/Endoderm-Sox17-ChIP-Seq(GSE61475)/Homer|||CCATTGTTYB	Sox17	CCATTGTTYB	1e-05	0.0001	10.03	6.23	1.60995	0.687018	5.61543
Shared	250	ATAC_GC_signal	HOMER	1	NFkB-p50,p52(RHD)/Monocyte-p50-ChIP-Chip(Schreiber_et_al.)/Homer|||GGGGGAATCCCC	NFkB-p50,p52	GGGGGAATCCCC	1e-08	0	2.46	0.54	4.55556	2.18763	8.90304
Shared	250	ATAC_GC_signal	HOMER	2	ZNF669(Zf)/HEK293-ZNF669.GFP-ChIP-Seq(GSE58341)/Homer|||GARTGGTCATCGCCC	ZNF669	GARTGGTCATCGCCC	1e-06	0	1.02	0.2	5.1	2.3505	6.84014
Shared	250	ATAC_GC_signal	HOMER	3	ISRE(IRF)/ThioMac-LPS-Expression(GSE23622)/Homer|||AGTTTCASTTTC	ISRE	AGTTTCASTTTC	1e-05	0.0002	0.92	0	NA	NA	5.84995
Shared	250	ATAC_GC_signal	HOMER	4	PRDM1(Zf)/Hela-PRDM1-ChIP-Seq(GSE31477)/Homer|||ACTTTCACTTTC	PRDM1	ACTTTCACTTTC	0.001	0.012	8.71	5.78	1.50692	0.591603	3.99421
Shared	250	ATAC_GC_signal	HOMER	5	Stat3+il21(Stat)/CD4-Stat3-ChIP-Seq(GSE19198)/Homer|||SVYTTCCNGGAARB	Stat3+il21	SVYTTCCNGGAARB	0.001	0.0207	11.68	8.4	1.39048	0.475579	3.66067
Shared	250	ATAC_GC_signal	HOMER	6	ZBED2(Zf)/SUIT2-ZBED2.HA-ChIP-Seq(GSE141606)/Homer|||NRGTTTCGGK	ZBED2	NRGTTTCGGK	0.001	0.0383	5.23	3.23	1.6192	0.695277	3.3141
Shared	250	ATAC_GC_signal	HOMER	7	IRF1(IRF)/PBMC-IRF1-ChIP-Seq(GSE43036)/Homer|||GAAAGTGAAAGT	IRF1	GAAAGTGAAAGT	0.001	0.0603	1.95	0.87	2.24138	1.16439	3.05048
Shared	250	ATAC_GC_signal	HOMER	8	PRDM14(Zf)/H1-PRDM14-ChIP-Seq(GSE22767)/Homer|||RGGTCTCTAACY	PRDM14	RGGTCTCTAACY	0.01	0.0898	5.53	3.62	1.52762	0.61129	2.81944
Shared	250	ATAC_GC_signal	HOMER	9	MRE(NR)/Neuro2A-NR3C2-ChIPnexus(GSE115417)/Homer|||GGAACAGAVTGTCCT	MRE	GGAACAGAVTGTCCT	0.01	0.0898	16.7	13.42	1.24441	0.315463	2.81597
Shared	250	ATAC_GC_signal	HOMER	10	EBF2(EBF)/BrownAdipose-EBF2-ChIP-Seq(GSE97114)/Homer|||NABTCCCWDGGGAVH	EBF2	NABTCCCWDGGGAVH	0.01	0.0898	17.93	14.51	1.2357	0.305328	2.76124
Shared	250	ATAC_GC_signal	HOMER	11	EBF1(EBF)/Near-E2A-ChIP-Seq(GSE21512)/Homer|||GTCCCCWGGGGA	EBF1	GTCCCCWGGGGA	0.01	0.0898	20.08	16.51	1.21623	0.282419	2.72433
Shared	250	ATAC_GC_signal	HOMER	12	PR(NR)/T47D-PR-ChIP-Seq(GSE31130)/Homer|||VAGRACAKNCTGTBC	PR	VAGRACAKNCTGTBC	0.01	0.0949	24.18	20.46	1.18182	0.241008	2.61923
Shared	250	ATAC_GC_signal	HOMER	13	NFkB-p65-Rel(RHD)/ThioMac-LPS-Expression(GSE23622)/Homer|||GGAAATTCCC	NFkB-p65-Rel	GGAAATTCCC	0.01	0.0949	1.33	0.6	2.21667	1.14839	2.58926
Shared	250	ATAC_GC_signal	HOMER	14	STAT4(Stat)/CD4-Stat4-ChIP-Seq(GSE22104)/Homer|||NYTTCCWGGAAR	STAT4	NYTTCCWGGAAR	0.01	0.111	13.63	10.81	1.26087	0.334419	2.48416
Shared	250	ATAC_GC_signal	HOMER	15	Zac1(Zf)/Neuro2A-Plagl1-ChIP-Seq(GSE75942)/Homer|||HAWGRGGCCM	Zac1	HAWGRGGCCM	0.01	0.12	40.27	36.18	1.11305	0.154513	2.42032
Shared	250	ATAC_GC_signal	HOMER	16	NFAT(RHD)/Jurkat-NFATC1-ChIP-Seq(Jolma_et_al.)/Homer|||ATTTTCCATT	NFAT	ATTTTCCATT	0.01	0.12	12.4	9.75	1.27179	0.346866	2.41685
Shared	250	ATAC_GC_signal	HOMER	17	LRF(Zf)/Erythroblasts-ZBTB7A-ChIP-Seq(GSE74977)/Homer|||AAGACCCYYN	LRF	AAGACCCYYN	0.01	0.12	25.2	21.6	1.16667	0.222392	2.41468
Shared	250	ATAC_GC_signal	HOMER	18	Hoxa13(Homeobox)/ChickenMSG-Hoxa13.Flag-ChIP-Seq(GSE86088)/Homer|||CYHATAAAAN	Hoxa13	CYHATAAAAN	0.01	0.12	30.84	27.01	1.1418	0.191309	2.39079
Shared	250	ATAC_GC_signal	HOMER	19	NFAT:AP1(RHD,bZIP)/Jurkat-NFATC1-ChIP-Seq(Jolma_et_al.)/Homer|||SARTGGAAAAWRTGAGTCAB	NFAT:AP1	SARTGGAAAAWRTGAGTCAB	0.01	0.12	2.36	1.35	1.74815	0.805827	2.37689
Shared	250	ATAC_GC_signal	HOMER	20	Hnf1(Homeobox)/Liver-Foxa2-Chip-Seq(GSE25694)/Homer|||GGTTAAWCATTAA	Hnf1	GGTTAAWCATTAA	0.01	0.12	1.74	0.92	1.8913	0.919382	2.31175
hESC_only	250	genomic_GC	HOMER	1	OCT4-SOX2-TCF-NANOG(POU,Homeobox,HMG)/mES-Oct4-ChIP-Seq(GSE11431)/Homer|||ATTTGCATAACAATG	OCT4-SOX2-TCF-NANOG	ATTTGCATAACAATG	1e-279	0	10.89	2.17	5.01843	2.32724	279.468
hESC_only	250	genomic_GC	HOMER	2	Oct4(POU,Homeobox)/mES-Oct4-ChIP-Seq(GSE11431)/Homer|||ATTTGCATAW	Oct4	ATTTGCATAW	1e-173	0	15.06	5.69	2.64675	1.40422	173.805
hESC_only	250	genomic_GC	HOMER	3	Oct6(POU,Homeobox)/NPC-Pou3f1-ChIP-Seq(GSE35496)/Homer|||WATGCAAATGAG	Oct6	WATGCAAATGAG	1e-162	0	13.72	5.08	2.70079	1.43338	162.86
hESC_only	250	genomic_GC	HOMER	4	Brn1(POU,Homeobox)/NPC-Brn1-ChIP-Seq(GSE35496)/Homer|||TATGCWAATBAV	Brn1	TATGCWAATBAV	1e-130	0	10.73	3.88	2.76546	1.46752	130.592
hESC_only	250	genomic_GC	HOMER	5	Oct11(POU,Homeobox)/NCIH1048-POU2F3-ChIP-seq(GSE115123)/Homer|||GATTTGCATA	Oct11	GATTTGCATA	1e-108	0	9.92	3.81	2.60367	1.38055	108.704
hESC_only	250	genomic_GC	HOMER	6	Oct2(POU,Homeobox)/Bcell-Oct2-ChIP-Seq(GSE21512)/Homer|||ATATGCAAAT	Oct2	ATATGCAAAT	1e-91	0	9.23	3.75	2.46133	1.29944	91.2453
hESC_only	250	genomic_GC	HOMER	7	Sox3(HMG)/NPC-Sox3-ChIP-Seq(GSE33059)/Homer|||CCWTTGTY	Sox3	CCWTTGTY	1e-84	0	30.81	20.79	1.48196	0.567509	84.2966
hESC_only	250	genomic_GC	HOMER	8	Sox21(HMG)/ESC-SOX21-ChIP-Seq(GSE110505)/Homer|||BCCWTTGTBYKV	Sox21	BCCWTTGTBYKV	1e-65	0	29.69	20.9	1.42057	0.506474	65.4916
hESC_only	250	genomic_GC	HOMER	9	Sox10(HMG)/SciaticNerve-Sox3-ChIP-Seq(GSE35132)/Homer|||CCWTTGTYYB	Sox10	CCWTTGTYYB	1e-57	0	27.09	19.08	1.41981	0.505699	57.9349
hESC_only	250	genomic_GC	HOMER	10	Sox6(HMG)/Myotubes-Sox6-ChIP-Seq(GSE32627)/Homer|||CCATTGTTNY	Sox6	CCATTGTTNY	1e-56	0	27.41	19.44	1.40998	0.495674	56.9794
hESC_only	250	genomic_GC	HOMER	11	Sox17(HMG)/Endoderm-Sox17-ChIP-Seq(GSE61475)/Homer|||CCATTGTTYB	Sox17	CCATTGTTYB	1e-51	0	13.25	7.86	1.68575	0.753391	51.985
hESC_only	250	genomic_GC	HOMER	12	Sox2(HMG)/mES-Sox2-ChIP-Seq(GSE11431)/Homer|||BCCATTGTTC	Sox2	BCCATTGTTC	1e-49	0	16.43	10.52	1.56179	0.643198	49.8136
hESC_only	250	genomic_GC	HOMER	13	ZNF462_UN0616.1|||VNCAGCAGGNR	ZNF462_UN0616.1	VNCAGCAGGNR	1e-45	0	38.08	30.05	1.26722	0.341668	45.3838
hESC_only	250	genomic_GC	HOMER	14	Zic(Zf)/Cerebellum-ZIC1.2-ChIP-Seq(GSE60731)/Homer|||CCTGCTGAGH	Zic	CCTGCTGAGH	1e-43	0	13.3	8.32	1.59856	0.676771	43.2992
hESC_only	250	genomic_GC	HOMER	15	Unknown-ESC-element(?)/mES-Nanog-ChIP-Seq(GSE11724)/Homer|||CACAGCAGGGGG	Unknown-ESC-element	CACAGCAGGGGG	1e-38	0	10.59	6.39	1.65728	0.728815	38.8172
hESC_only	250	genomic_GC	HOMER	16	SOX1(HMG)/NPC-SOX1-ChIP-Seq(GSE138215)/Homer|||CCATTGTTCB	SOX1	CCATTGTTCB	1e-35	0	34.05	27.13	1.25507	0.327766	35.9509
hESC_only	250	genomic_GC	HOMER	17	TEAD1(TEAD)/HepG2-TEAD1-ChIP-Seq(Encode)/Homer|||CYRCATTCCA	TEAD1	CYRCATTCCA	1e-34	0	16.7	11.66	1.43225	0.51828	34.6697
hESC_only	250	genomic_GC	HOMER	18	ZNF462_UN0616.2|||CAGCAGG	ZNF462_UN0616.2	CAGCAGG	1e-33	0	65.85	58.76	1.12066	0.164349	33.1106
hESC_only	250	genomic_GC	HOMER	19	Sox15(HMG)/CPA-Sox15-ChIP-Seq(GSE62909)/Homer|||RAACAATGGN	Sox15	RAACAATGGN	1e-32	0	19.11	13.86	1.37879	0.463401	32.9282
hESC_only	250	genomic_GC	HOMER	20	Zic3(Zf)/mES-Zic3-ChIP-Seq(GSE37889)/Homer|||GGCCYCCTGCTGDGH	Zic3	GGCCYCCTGCTGDGH	1e-32	0	10.3	6.49	1.58706	0.666354	32.103
hESC_only	250	ATAC_GC_signal	HOMER	1	LRF(Zf)/Erythroblasts-ZBTB7A-ChIP-Seq(GSE74977)/Homer|||AAGACCCYYN	LRF	AAGACCCYYN	1e-09	0	19.82	16.95	1.16932	0.225672	9.51539
hESC_only	250	ATAC_GC_signal	HOMER	2	Zac1(Zf)/Neuro2A-Plagl1-ChIP-Seq(GSE75942)/Homer|||HAWGRGGCCM	Zac1	HAWGRGGCCM	1e-08	0	37.85	34.57	1.09488	0.130773	8.14736
hESC_only	250	ATAC_GC_signal	HOMER	3	Hoxc9(Homeobox)/Ainv15-Hoxc9-ChIP-Seq(GSE21812)/Homer|||GGCCATAAATCA	Hoxc9	GGCCATAAATCA	1e-06	0	6.98	5.55	1.25766	0.330739	6.53613
hESC_only	250	ATAC_GC_signal	HOMER	4	Hoxd11(Homeobox)/ChickenMSG-Hoxd11.Flag-ChIP-Seq(GSE86088)/Homer|||VGCCATAAAA	Hoxd11	VGCCATAAAA	1e-05	0.0001	35.28	32.6	1.08221	0.113979	5.94549
hESC_only	250	ATAC_GC_signal	HOMER	5	Oct2(POU,Homeobox)/Bcell-Oct2-ChIP-Seq(GSE21512)/Homer|||ATATGCAAAT	Oct2	ATATGCAAAT	1e-05	0.0001	9.23	7.69	1.20026	0.263347	5.85863
hESC_only	250	ATAC_GC_signal	HOMER	6	TRPS1(Zf)/MCF7-TRPS1-ChIP-Seq(GSE107013)/Homer|||AGATAAGANN	TRPS1	AGATAAGANN	1e-05	0.0002	29.85	27.39	1.08981	0.124082	5.5416
hESC_only	250	ATAC_GC_signal	HOMER	7	OCT:OCT-short(POU,Homeobox)/NPC-OCT6-ChIP-Seq(GSE43916)/Homer|||ATGCATWATGCATRW	OCT:OCT-short	ATGCATWATGCATRW	1e-05	0.0002	11.18	9.55	1.17068	0.227348	5.50251
hESC_only	250	ATAC_GC_signal	HOMER	8	Oct6(POU,Homeobox)/NPC-Pou3f1-ChIP-Seq(GSE35496)/Homer|||WATGCAAATGAG	Oct6	WATGCAAATGAG	1e-05	0.0003	13.72	11.95	1.14812	0.19927	5.33748
hESC_only	250	ATAC_GC_signal	HOMER	9	Hoxa13(Homeobox)/ChickenMSG-Hoxa13.Flag-ChIP-Seq(GSE86088)/Homer|||CYHATAAAAN	Hoxa13	CYHATAAAAN	1e-05	0.0005	37.57	35.09	1.07068	0.0985212	5.01176
hESC_only	250	ATAC_GC_signal	HOMER	10	Gata4(Zf)/Heart-Gata4-ChIP-Seq(GSE35151)/Homer|||NBWGATAAGR	Gata4	NBWGATAAGR	0.0001	0.0006	15.35	13.57	1.13117	0.177818	4.91621
hESC_only	250	ATAC_GC_signal	HOMER	11	TATA-Box(TBP)/Promoter/Homer|||GSCTWTAAAAGG	TATA-Box	GSCTWTAAAAGG	0.0001	0.0011	19.99	18.09	1.10503	0.144086	4.59918
hESC_only	250	ATAC_GC_signal	HOMER	12	Hoxc6(Homeobox)/EB-Hoxc6.iFlag-ChIP-Seq(GSE142377)/Homer|||CMATYAATCW	Hoxc6	CMATYAATCW	0.0001	0.0013	38.47	36.15	1.06418	0.0897382	4.47323
hESC_only	250	ATAC_GC_signal	HOMER	13	Hoxd9(Homeobox)/EB-Hoxd9.HA-ChIP-Seq(GSE142377)/Homer|||RTGATTTATGGY	Hoxd9	RTGATTTATGGY	0.0001	0.0014	5.04	4.07	1.23833	0.308395	4.41243
hESC_only	250	ATAC_GC_signal	HOMER	14	NFkB2-p52(RHD)/U266-NFKB2-ChIP-seq(GSE230466)/Homer|||VGGGRATTYCCC	NFkB2-p52	VGGGRATTYCCC	0.0001	0.0023	5.5	4.52	1.21681	0.283109	4.16445
hESC_only	250	ATAC_GC_signal	HOMER	15	Oct11(POU,Homeobox)/NCIH1048-POU2F3-ChIP-seq(GSE115123)/Homer|||GATTTGCATA	Oct11	GATTTGCATA	0.0001	0.0024	9.92	8.6	1.15349	0.206003	4.12493
hESC_only	250	ATAC_GC_signal	HOMER	16	NFkB-p65-Rel(RHD)/ThioMac-LPS-Expression(GSE23622)/Homer|||GGAAATTCCC	NFkB-p65-Rel	GGAAATTCCC	0.0001	0.0025	1.41	0.94	1.5	0.584963	4.07499
hESC_only	250	ATAC_GC_signal	HOMER	17	NFkB-p65(RHD)/GM12787-p65-ChIP-Seq(GSE19485)/Homer|||WGGGGATTTCCC	NFkB-p65	WGGGGATTTCCC	0.0001	0.0027	8.58	7.38	1.1626	0.217357	4.00724
hESC_only	250	ATAC_GC_signal	HOMER	18	EBF1(EBF)/Near-E2A-ChIP-Seq(GSE21512)/Homer|||GTCCCCWGGGGA	EBF1	GTCCCCWGGGGA	0.001	0.003	16.54	14.94	1.1071	0.146779	3.93949
hESC_only	250	ATAC_GC_signal	HOMER	19	CUX1(Homeobox)/K562-CUX1-ChIP-Seq(GSE92882)/Homer|||TATCGATNAN	CUX1	TATCGATNAN	0.001	0.003	8.75	7.56	1.15741	0.210897	3.93688
hESC_only	250	ATAC_GC_signal	HOMER	20	PAX3:FKHR-fusion(Paired,Homeobox)/Rh4-PAX3:FKHR-ChIP-Seq(GSE19063)/Homer|||ACCRTGACTAATTNN	PAX3:FKHR-fusion	ACCRTGACTAATTNN	0.001	0.003	2.9	2.23	1.30045	0.379009	3.90518
