## Supplementary material for "A single epigenetic repressor controls opposing developmental tempos in human neural and cranial neural crest lineages": Ext. Data Table 6

### Sheet: Sheet1
Mutant	ssODN	Sequence
ZNF462+/Y1200*	WT PAM blocking mutant	CTCCTGTGGAGAATGAGATGTTCTTTTGCCAGCACTGTGATTATGGGAACCGGACGCTCAAAGGGGTACTCATTCATTATCAGAAGAAGCACCGAGACTT
	Y1200* & PAM blocking mutant	CTCCTGTGGAGAATGAGATGTTCTTTTGCCAGCACTGTGATTAAGGGAACCGGACGCTCAAAGGGGTACTCATTCATTATCAGAAGAAGCACCGAGACTT
ZNF462+/R1263*	WT PAM blocking mutant	CTTGTCTCCCCCTCTAATCTGGAGCGGGACAAAACGAAACTCCGAGCACTCAAATGTAGACAGTGCTCATATACCTCCCCCTACTTCTATGCACTGAGGAAGC
	Y1263* & PAM blocking mutant	CTTGTCTCCCCCTCTAATCTGGAGCGGGACAAAACGAAACTCTGAGCACTCAAATGTAGACAGTGCTCATATACCTCCCCCTACTTCTATGCACTGAGGAAGC
	sgRNA	Sequence
ZNF462+/Y1200*	sgRNA462_1	CTGTGATTATGGGAACCGGA
ZNF462+/R1263*	sgRNA462_3	AACTCCGAGCACTCAAATGT
