## Supplementary material for "A single epigenetic repressor controls opposing developmental tempos in human neural and cranial neural crest lineages": Ext. Data Table 7

### Sheet: Extended Data Table 2
Biological context	Assay / resource	Target / annotation	Accession / resource	Reference
H1 hESCs	CUT&RUN	SOX2	SRP188770	Meers et al. (2019); PMID: 31253573
H9 hESCs	ChIP-seq	OCT4	SRP059231	Ji et al. (2016); PMID: 26686465
Primed human pluripotent stem cells	ChIP-seq	ZIC2	SRP516114	Hossain et al. (2024); PMID: 39358345
H9 hESCs	ChIP-seq	H3K27ac, H3K4me1, H3K4me3	SRP234480 (0-h time point)	Cuomo et al. (2020); PMID: 32251272
Early neural crest cells (NCCs)	ATAC-seq	Chromatin accessibility	SRP299102	Hovland et al. (2022); PMID: 36182685
Early neural crest cells (NCCs)	CUT&RUN	SOX2	SRP299576	Hovland et al. (2022); PMID: 36182685
Committed cranial neural crest cells (CNCCs)	ATAC-seq	Chromatin accessibility	SRP379721	Naqvi et al. (2023); PMID: 37024583
Committed cranial neural crest cells (CNCCs)	ChIP-seq	SOX9, H3K27ac	SRP379712	Naqvi et al. (2023); PMID: 37024583
Developing human brain	scRNA-seq reference atlas	Neural developmental cell states	Braun et al. processed atlas	Braun et al. (2023); PMID: 37824650
Human craniofacial development	snRNA-seq reference atlas	Craniofacial and cranial neural crest cell states	Khouri-Farah et al. processed atlas	Khouri-Farah et al. (2026); PMID: 41803119
GRCh38	cCRE annotation	Candidate cis-regulatory elements	SCREEN Registry	SCREEN Registry; PMID: 41501460
H9 hESCs	cCRE annotation	H9-core cCREs	SCREEN Registry	SCREEN Registry; PMID: 41501460
GRCh38	cCRE–gene links	Computational and orthogonal cCRE–gene links	SCREEN v4	SCREEN Registry; PMID: 41501460
GRCh38	LAD annotation	T1 Lamin B1-associated domains	Shah et al. T1 LAD coordinates	Shah et al. (2023); PMID: 36691074
GRCh38	Repeat annotation	RepeatMasker	UCSC hg38 rmsk table	UCSC Genome Browser / RepeatMasker
GRCh38	Genomic blacklist	Problematic genomic regions	hg38 blacklist v2	Amemiya et al. (2019); PMID: 31249361
GRCh38	CUT&RUN suspect regions	CUT&RUN-specific problematic regions	Nordin et al. human CUT&RUN suspect list	Nordin et al. (2023); PMID: 37563719
