## Supplementary material for "A single epigenetic repressor controls opposing developmental tempos in human neural and cranial neural crest lineages": Ext. Data Table 8

### Sheet: Sheet1
Computational Method	Biosample / Cell Type	ENCODE Accession
ABC (DNase only)	Astrocyte	ENCFF799KYO, ENCFF828UZK
ABC (DNase only)	Bipolar neuron	ENCFF950MTO
ABC (DNase only)	Cardiac muscle cell	ENCFF406IHI, ENCFF720YSZ, ENCFF857SZN
ABC (DNase only)	Chondrocyte	ENCFF220OPF
ABC (DNase only)	Endodermal cell	ENCFF145HKB, ENCFF278DXA
ABC (DNase only)	Endothelial cell	ENCFF064CIC
ABC (DNase only)	Glutamatergic neuron	ENCFF662JCI
ABC (DNase only)	H9 hESC	ENCFF033JMO, ENCFF053WBU, ENCFF233KZA, ENCFF566JMU, ENCFF573FAT, ENCFF656UVT, ENCFF882PEE
ABC (DNase only)	Mesenchymal stem cell	ENCFF449JNO
ABC (DNase only)	Mesendoderm	ENCFF900XRL
ABC (DNase only)	Mesothelial cell of epicardium	ENCFF666WUO, ENCFF925XWT
ABC (DNase only)	Neural crest cell	ENCFF931BNI
ABC (DNase only)	Neural progenitor cell	ENCFF254QOV
ABC (DNase only)	Neuronal stem cell	ENCFF268KUU
ABC (DNase only)	Osteocyte	ENCFF767UKR
ABC (DNase only)	Progenitor cell of endocrine pancreas	ENCFF505WJJ
ABC (DNase only)	Trophoblast cell	ENCFF303AXR, ENCFF456DVL, ENCFF616GQC, ENCFF631KNR, ENCFF770WCL
ABC (DNase only)	Type B pancreatic cell	ENCFF633ONL
EPIraction	Astrocyte	ENCFF176TSZ, ENCFF492KOI, ENCFF604OVW
EPIraction	H9 hESC	ENCFF840CUQ
EPIraction	Mesenchymal stem cell	ENCFF268EQI, ENCFF445VAX
EPIraction	Neural crest cell	ENCFF579SWP
EPIraction	Neural progenitor cell	ENCFF268PYI
EPIraction	Neuronal stem cell	ENCFF794PTA
rE2G (DNase only)	Astrocyte	ENCFF614IKJ, ENCFF858MAK
rE2G (DNase only)	Bipolar neuron	ENCFF581SMG
rE2G (DNase only)	Cardiac muscle cell	ENCFF017KUN,
		ENCFF344GJG,
		ENCFF888UQH
rE2G (DNase only)	Chondrocyte	ENCFF987UQY
rE2G (DNase only)	Endodermal cell	ENCFF395CFH, ENCFF627NXP
rE2G (DNase only)	Endothelial cell	ENCFF797FPF
rE2G (DNase only)	Glutamatergic neuron	ENCFF988MLT
rE2G (DNase only)	H9 hESC	ENCFF184MTY, ENCFF228DTI, ENCFF233MNY, ENCFF455EDB, ENCFF594UVL, ENCFF846UNC, ENCFF951DSW
rE2G (DNase only)	Mesenchymal stem cell	ENCFF111DGA
rE2G (DNase only)	Mesendoderm	ENCFF890JYS
rE2G (DNase only)	Mesothelial cell of epicardium	ENCFF138JKX, ENCFF797EVP
rE2G (DNase only)	Neural crest cell	ENCFF003HKV
rE2G (DNase only)	Neural progenitor cell	ENCFF316GHN
rE2G (DNase only)	Neuronal stem cell	ENCFF098ISF
rE2G (DNase only)	Osteocyte	ENCFF595XDB
rE2G (DNase only)	Progenitor cell of endocrine pancreas	ENCFF864UTU
rE2G (DNase only)	Trophoblast cell	ENCFF141GQP, ENCFF465UJW, ENCFF483IGO, ENCFF521ICH, ENCFF932UKJ
rE2G (DNase only)	Type B pancreatic cell	ENCFF763SGA
